# Glycan size and attachment site location affect electron transfer dissociation (ETD) fragmentation and automated glycopeptide identification

**DOI:** 10.1101/676288

**Authors:** Kathirvel Alagesan, Hannes Hinneburg, Peter H Seeberger, Daniel Varón Silva, Daniel Kolarich

**Author notes:** **Corresponding Author:** A/Prof. Daniel Kolarich, Institute for Glycomics, Building G26, Griffith University, Gold Coast campus, Southport, 4222 QLD, Australia.

## Abstract

We used a small synthetic glycopeptide library to systematically evaluate the effect of glycosylation site location and glycan size on the efficiency of ETD MS/MS fragmentation and subsequent automated identification. Understanding how the physico-chemical properties of glycopeptides influence glycopeptide fragmentation allows for optimizing fragmentation conditions and software assisted data analyses, which rely on informative fragmentation spectra for subsequent data processing to identify glycopeptides. Often, mis-assignment of glycopeptides occurs due to uncertainties such as failure to produce sufficient peptide backbone fragment ions. Our synthetic glycopeptide library contained glycopeptides differing in glycosylation site position within the peptide as well as glycan size (from the pentasaccharide *N*-glycan core to fully sialylated, biantennary *N*-glycans). Different software solutions such as SEQUEST and Amanda were compared for ETD glycopeptide identification. We found that all, glycan size, glycosylation site position within a glycopeptide and individual precursor *m/z* significantly impacted the number and quality of assignable glycopeptide backbone fragments, and thus the likelihood to be correctly identified in software assisted data analyses.
