## Supplementary Table S1 for "Glycan size and attachment site location affect electron transfer dissociation (ETD) fragmentation and automated glycopeptide identification"

### Sheet: Table S1
Supplementary Table S1: Ion trap settings applied in this study, following the MIRAGE guidelines (www.beilstein-mirage.org)
MS Settings - General
ESI probe	CaptiveSpray
Capillary voltage	1.3 kV
SPS	m/z 1350
Compound stability	1
Trap Drive Level	1
Spectra averaging	5
Dry gas temperature	150°C
Dry Gas flow	3 L/min
Maximum accumulation time	200 ms
Ion mode	positive
MS-Scan
MS Scan mode	Enhanced scan
ICC target	200000
Mass detection range	m/z 400-1800
MS2
MS scan mode	ultrascan
SPS MS(n)	automatic
MS(n) spectra averages	5
MS(n) ICC target	40000
Preferred charge state	≥Doubly,
Active exclusion	Off
Mass detection range	m/z 100-3000
Isolation width	3 Da
Exclude singly charged ions	on
No. of precursor ions	3
SmartFrag	Enhanced
SmartFrag Start amplitude	0.3
SmartFrag End amplitude	1.2
Fragmentation width	5 m/z
Resolution
Ultra Scan	32,000 u/s @ 0.5 u FWHM
Enhanced Scan	8,100 u/s @ 0.3 u FWHM

### Sheet: Table S2
Supplementary Table S2: Sequest HT and MS amanda search parameters used for glycopeptide identification
General Settings
Use New Precursor Reevaluation	True
Use Isotope Pattern in Precursor Reevaluation	True
Spectrum Properties Filter
Lower RT Limit	0
Upper RT Limit	0
First Scan	0
Last Scan	0
Lowest Charge State	0
Highest Charge State	0
Min. Precursor Mass	350 Da
Max. Precursor Mass	5000 Da
Total Intensity Threshold	0
Minimum Peak Count	1
Processing node
Protein Database	ETD.fasta
1. Input Data
Enzyme Name	None
Max. Missed Cleavage Sites	2
Min. Peptide Length	6
Max. Peptide Length	144
Max. Number of Peptides Reported	10
2. Tolerances
Precursor Mass Tolerance	0.5 Da
Fragment Mass Tolerance	0.5 Da
Use Average Precursor Mass	False
Use Average Fragment Mass	False
3. Spectrum Matching	Sequest HT
Use Neutral Loss a Ions	True
Use Neutral Loss b Ions	True
Use Neutral Loss y Ions	True
Use Flanking Ions	True
Weight of a Ions	0
Weight of b Ions	0
Weight of c Ions	1
Weight of x Ions	0
Weight of y Ions	0
Weight of z Ions	1
4. Spectrum Matching	MS Amanda
Max No. of same modifs	3
Max No. of Dynamic modifs	4
Ion Settings	c,y,z+1,z+2
Max. Rank	5
Max Number of same Neutral losses (H2O, NH3)	1
No. of considered NLs (Modifications)	2
Perform deisotoping	True
Use monoisotopic Mass	True
5. Dynamic Modifications
Dynamic Modification	AminoAcids="N" Name="Hex(3)HexNAc(2)" UnimodAccession="159" DeltaMass="892.31722"
Dynamic Modification	AminoAcids="N" Name="Hex(3)HexNAc(4)" ID="284" UnimodAccession="309" DeltaMass="1298.47596"
Dynamic Modification	AminoAcids="N" Name="Hex(5)HexNAc(4)NeuAc(2)"ID="1174" UnimodAccession="1408" DeltaMass="2204.77244"
Fixed Value PSM Validator
Maximum Delta Cn	0.05
Maximum Rank	0

### Sheet: Table S3
Supplementary Table S3: Sequest HT (Xcorr) and MS amanda scores determined for the synthetic glycopeptides
	Annotated Sequence	Modifications	Charge	ΔScore	m/z [Da]	MH+ [Da]	ΔM [ppm]	Δm/z [Da]	RT [min]	XCorr	Amanda Score
1	EnYSVFVHPK	N2(Hex(3)HexNAc(2))	3	0.7643	704.74	2112.21	131.46	0.09254	19.9667	2.8	199.93
2	EnYSVFVHPK	N2(Hex(3)HexNAc(2))	3	0.797	704.739	2112.2	130.04	0.09154	19.9167	2.66	162.77
3	EnYSVFVHPK	N2(Hex(3)HexNAc(2))	3	0.8058	704.701	2112.09	76.06	0.05354	19.0667	2.42	161.89
4	EnYSVFVHPK	N2(Hex(3)HexNAc(2))	3	0.8661	704.706	2112.1	83.16	0.05854	18.9333	2.39	159.71
1	EnYSVFVHPK	N2(Hex(3)HexNAc(4))	3	0.8878	840.072	2518.2	45.62	0.0383	18.8333	2.05	175.77
2	EnYSVFVHPK	N2(Hex(3)HexNAc(4))	3	0.8588	840.154	2518.45	143.32	0.1203	19.8	1.7	158.18
3	EnYSVFVHPK	N2(Hex(3)HexNAc(4))	3	0.8286	840.101	2518.29	80.17	0.0673	18.9333	1.4	145.33
4	EnYSVFVHPK	N2(Hex(3)HexNAc(4))	3	0.8015	840.072	2518.2	45.62	0.0383	18.8333	1.36	144.99
1	EnYSVFVHPK	N2(Hex(5)HexNAc(4)NeuAc(2))	3	1	1142.19	3424.55	49.47	0.05647	22.0167	0.47	0
2	EnYSVFVHPK	N2(Hex(5)HexNAc(4)NeuAc(2))	3	1	1142.21	3424.61	66.12	0.07547	24.7	0.4	0
3	EnYSVFVHPK	N2(Hex(5)HexNAc(4)NeuAc(2))	3	1	1142.16	3424.46	23.19	0.02647	24.7	0.39	0
4	EnYSVFVHPK	N2(Hex(5)HexNAc(4)NeuAc(2))	3	0.6667	1142.58	3425.73	394.64	0.45047	20.8	0.36	0
1	EnYSVFVHPK	N2(Hex(5)HexNAc(4)NeuAc(2))	4	1	856.945	3424.76	109.55	0.09378	20.7333	1.37	137.09
2	EnYSVFVHPK	N2(Hex(5)HexNAc(4)NeuAc(2))	4	0.8421	856.933	3424.71	95.53	0.08178	19.7167	1.33	135.02
3	EnYSVFVHPK	N2(Hex(5)HexNAc(4)NeuAc(2))	4	1	856.931	3424.7	93.19	0.07978	19.7167	1.29	102.04
4	EnYSVFVHPK	N2(Hex(5)HexNAc(4)NeuAc(2))	4	0.9417	856.906	3424.6	63.99	0.05478	21.85	1.2	83.82
1	EVFVHPnYSK	N7(Hex(3)HexNAc(2))	3	0.3955	704.769	2112.29	172.65	0.12154	18.2	1.77	95.69
2	EVFVHPnYSK	N7(Hex(3)HexNAc(2))	3	0.152	704.757	2112.26	155.61	0.10954	17.0333	1.71	94.84
3	EVFVHPnYSK	N7(Hex(3)HexNAc(2))	3	0.3614	704.724	2112.16	108.73	0.07654	17.0833	1.66	86.7
4	EVFVHPnYSK	N7(Hex(3)HexNAc(2))	3	0.4329	704.719	2112.14	101.63	0.07154	18.1333	1.64	85.99
1	EVFVHPnYSK	N7(Hex(3)HexNAc(4))	3	0.2015	840.121	2518.35	104	0.0873	18.0833	1.34	80.03
2	EVFVHPnYSK	N7(Hex(3)HexNAc(4))	3	0.3393	840.12	2518.35	102.81	0.0863	18.0833	1.12	76.86
3	EVFVHPnYSK	N7(Hex(3)HexNAc(4))	3	0.2292	840.098	2518.28	76.6	0.0643	19.8833	0.96	74.95
4	EVFVHPnYSK	N7(Hex(3)HexNAc(4))	3	0.4886	840.121	2518.35	104	0.0873	18.0833	0.88	62.95
1	EVFVHPnYSK	N7(Hex(5)HexNAc(4)NeuAc(2))	3	0.0417	1142.24	3424.72	97.65	0.11147	20.7667	0.24	0
2	EVFVHPnYSK	N7(Hex(5)HexNAc(4)NeuAc(2))	3	0	1142.16	3424.47	26.69	0.03047	20.75	0.23	0
3	EVFVHPnYSK	N7(Hex(5)HexNAc(4)NeuAc(2))	3	0.0455	1142.18	3424.54	45.09	0.05147	20.85	0.22	0
4	EVFVHPnYSK	N7(Hex(5)HexNAc(4)NeuAc(2))	3	0.0909	1142.26	3424.75	107.29	0.12247	20.8167	0.11	0
1	EVFVHPnYSK	N7(Hex(5)HexNAc(4)NeuAc(2))	4	0.3148	857.038	3425.13	218.18	0.18678	20.8333	0.54	0
2	EVFVHPnYSK	N7(Hex(5)HexNAc(4)NeuAc(2))	4	0.5978	857.142	3425.55	339.66	0.29078	19.7833	0.92	0
3	EVFVHPnYSK	N7(Hex(5)HexNAc(4)NeuAc(2))	4		856.45	3422.78	-468.66	-0.40122	20.2	0.67	0
4	EVFVHPnYSK	N7(Hex(5)HexNAc(4)NeuAc(2))	4	0.425	856.41	3422.62	-515.38	-0.44122	19.7167	0.4	0
1	EVFVHPYSnK	N9(Hex(3)HexNAc(2))	3	0.2936	705.022	2113.05	532.04	0.37454	18.2167	2.35	136.24
2	EVFVHPYSnK	N9(Hex(3)HexNAc(2))	3	0.2297	704.748	2112.23	142.82	0.10054	18.0667	2.22	126.32
3	EVFVHPYSnK	N9(Hex(3)HexNAc(2))	3	0.3146	704.727	2112.17	112.99	0.07954	18.05	2.13	124.12
4	EVFVHPYSnK	N9(Hex(3)HexNAc(2))	3	0.4831	704.764	2112.28	165.55	0.11654	18.2167	2.07	114.97
1	EVFVHPYSnK	N9(Hex(3)HexNAc(4))	3	0.3436	840.123	2518.35	106.39	0.0893	17.8	1.63	179.99
2	EVFVHPYSnK	N9(Hex(3)HexNAc(4))	3	0.7273	840.062	2518.17	33.71	0.0283	18.0833	1.43	153.66
3	EVFVHPYSnK	N9(Hex(3)HexNAc(4))	3	0.7518	840.192	2518.56	188.59	0.1583	17.85	1.41	146.32
4	EVFVHPYSnK	N9(Hex(3)HexNAc(4))	3	0.5806	840.062	2518.17	33.71	0.0283	18.0833	1.24	85.01
1	EVFVHPYSnK	N9(Hex(5)HexNAc(4)NeuAc(2))	3	1	1142.19	3424.56	52.1	0.05947	18.8	0.39	0
2	EVFVHPYSnK	N9(Hex(5)HexNAc(4)NeuAc(2))	3	0.2778	1142.22	3424.64	74	0.08447	18.6167	0.36	0
3	EVFVHPYSnK	N9(Hex(5)HexNAc(4)NeuAc(2))	3	0.9286	1142.18	3424.53	41.59	0.04747	18.6833	0.28	0
4	EVFVHPYSnK	N9(Hex(5)HexNAc(4)NeuAc(2))	3	1	1142.3	3424.87	142.33	0.16247	18.7333	0.23	0
1	EVFVHPYSnK	N9(Hex(5)HexNAc(4)NeuAc(2))	4	0.3684	856.892	3424.55	47.64	0.04078	21.95	1.14	0
2	EVFVHPYSnK	N9(Hex(5)HexNAc(4)NeuAc(2))	4	0.2473	856.925	3424.68	86.18	0.07378	20.9167	0.93	0
3	EVFVHPYSnK	N9(Hex(5)HexNAc(4)NeuAc(2))	4	0.029	856.45	3422.78	-468.66	-0.40122	20.2	0.69	0
4	EVFVHPYSnK	N9(Hex(5)HexNAc(4)NeuAc(2))	4	0.0909	856.966	3424.84	134.08	0.11478	20.9167	0.44	0
